# The antique genetic plight of the Mediterranean monk seal (*Monachus monachus*)

**DOI:** 10.1101/2021.12.23.473149

**Authors:** Jordi Salmona, Julia Dayon, Emilie Lecompte, Alexandros A. Karamanlidis, Alex Aguilar, Pablo Fernandez De Larrinoa, Rosa Pires, Giulia Mo, Aliki Panou, Sabrina Agnesi, Asunción Borrell, Erdem Danyer, Bayram Öztürk, Arda M. Tonay, Anastasios K. Anestis, Luis M. González, Panagiotis Dendrinos, Philippe Gaubert

## Abstract

Disentangling the impact of Late Quaternary climate change from human activities can have crucial implications on the conservation of endangered species. We investigated the population genetics and demography of the Mediterranean monk seal (*Monachus monachus*), one of the world’s most endangered marine mammals, through an unprecedented dataset encompassing historical (extinct) and extant populations from the eastern North Atlantic to the entire Mediterranean Basin. We show that Cabo Blanco (Western Sahara/Mauritania), Madeira, Western Mediterranean (historical range), and Eastern Mediterranean regions segregate into four populations. This structure is likely the consequence of recent drift, combined with long-term isolation by distance (*R*^2^ = 0.7), resulting from prevailing short-distance (< 500 km) and infrequent long-distance dispersal (< 1,500 km). All populations (Madeira especially), show high levels of inbreeding and low levels of genetic diversity, seemingly declining since historical time, but surprisingly not being impacted by the 1997 massive die-off in Cabo Blanco. Approximate Bayesian Computation analyses support scenarios combining local extinctions and a major effective population size decline in all populations during Antiquity. Our results suggest that the early densification of human populations around the Mediterranean Basin coupled with the development of seafaring techniques were the main drivers of the decline of Mediterranean monk seals.
