## Supplementary material for "The antique genetic plight of the Mediterranean monk seal (*Monachus monachus*)": Table S4

### Sheet: MC_null_all
	All_255_1pop									W-Sahara_1pop_no_historic								CE-Med_1pop_no_historic								E-Med_1pop_no_historic								Madeira_1pop_no_historic
	Locus	Null	Oosterhout	Chakraborty	Brookfield_1	Brookfield_2	Homozygote excess	Large allele dropout		Null	Oosterhout	Chakraborty	Brookfield_1	Brookfield_2	Homozygote excess	Large allele dropout		Null	Oosterhout	Chakraborty	Brookfield_1	Brookfield_2	Homozygote excess	Large allele dropout		Null	Oosterhout	Chakraborty	Brookfield_1	Brookfield_2	Homozygote excess	Large allele dropout		Null	Oosterhout	Chakraborty	Brookfield_1	Brookfield_2	Homozygote excess	Large allele dropout		Final evidence
	MM_1515619	yes	0.3235	0.5373	0.2603	0.2827	yes	no		no	0.0612	0.0746	0.0305	0.1355	no	no		yes	0.1373	0.2224	0.0652	0.1097	yes	no		no	0.0543	0.0971	0.0145	0.0961	no	no		no	0.2107	0.4366	0.1235	0.1235	no	no		no
	MM_702556	no	0.0435	0.0567	0.0314	0.2505	no	no		no	0	0	0	0.2933	no	no		no	-0.1324	-0.0917	-0.0702	0.1897	no	no		no	-0.2821	-0.1892	-0.1569	0.08	no	no		no	0	0	0	0	no	no		no
	MM_185259	yes	0.1328	0.1612	0.1105	0.1689	yes	no		no	-0.0528	-0.035	-0.0206	0.0637	no	no		yes	0.0884	0.0993	0.0726	0.1595	yes	no		yes	0.1026	0.1189	0.0826	0.174	yes	no		no	0	0	0	0	no	no		no
	MM_501184	yes	0.095	0.1149	0.0724	0.3591	yes	no		no	-0.0289	-0.0286	-0.0155	0.28	no	no		no	0.0525	0.0636	0.0431	0.3599	no	no		no	0.0236	0.0319	0.0219	0.2956	no	no		no	0	0	0	0.4472	no	no		no
	MM_1733735	yes	0.1475	0.172	0.119	0.3345	yes	no		no	0.0825	0.093	0.0534	0.3464	no	no		yes	0.1128	0.1307	0.0989	0.3051	yes	no		yes	0.099	0.1119	0.0853	0.2887	yes	no		no	0	0	0	0.3162	no	no		no
	MM_395180	yes	0.2546	0.3727	0.2089	0.3243	yes	no		yes	0.1268	0.1916	0.0695	0.1604	yes	no		yes	0.1033	0.1175	0.0682	0.2697	yes	no		yes	0.111	0.1255	0.0753	0.2589	yes	no		no	0	0	0	0.3162	no	no		yes
	MM_97210	yes	0.2525	0.3501	0.2122	0.5912	yes	no		no	0.0558	0.0682	0.0395	0.4619	no	no		yes	0.103	0.121	0.061	0.5706	yes	no		no	0.0785	0.0895	0.0448	0.4615	no	no		no	0.289	1	0.1795	0.5014	no	no		no
	MM_1100255	yes	0.1318	0.1891	0.081	0.2954	yes	no		yes	0.1535	0.2157	0.0999	0.2604	yes	no		yes	0.0989	0.1332	0.0562	0.3141	yes	no		no	0.0485	0.0566	0.0227	0.2728	no	no		no	0.2107	0.4366	0.1235	0.1235	no	no		no
	MM_971682	yes	0.0971	0.1163	0.0741	0.2293	yes	no		no	0.0071	0.0141	0.0056	0.1533	no	no		no	0.0297	0.0365	0.0276	0.2208	no	no		no	0.0247	0.0297	0.0225	0.1627	no	no		no	0	0	0	0.3162	no	no		no
	MM_1687107	yes	0.1311	0.1519	0.0898	0.2173	yes	no		no	0.0021	-0.008	-0.0062	0.196	no	no		yes	0.105	0.1384	0.0616	0.1824	yes	no		no	0.0304	0.0343	0.0167	0.1126	no	no		no	0	0	0	0	no	no		no
	MM_25313	yes	0.2208	0.3372	0.1593	0.4784	yes	no		yes	0.166	0.2199	0.1194	0.382	yes	no		yes	0.1986	0.3525	0.1241	0.5251	yes	no		yes	0.1768	0.3261	0.1017	0.5038	yes	no		no	0.1522	0.2118	0.1331	0.1331	no	no		yes
	MM_958280	yes	0.2577	0.375	0.2175	0.3752	yes	no		no	0.0368	0.0429	0.0142	0.1881	no	no		yes	0.1208	0.1525	0.092	0.3444	yes	no		no	0.0924	0.1112	0.0676	0.2935	no	no		no	0	0	0	0.3162	no	no		no
	MM_594978	yes	0.0599	0.0699	0.0416	0.0673	yes	no		yes	0.118	0.1452	0.0806	0.1238	yes	no		no	-0.0428	-0.0396	-0.025	0	no	no		no	-0.099	-0.0827	-0.0537	0	no	no		yes	0.3416	1	0.2424	0.2424	yes	no		no
	MM_139103	yes	0.2648	0.4935	0.1876	0.3244	yes	no		yes	0.128	0.1584	0.09	0.2434	yes	no		yes	0.0789	0.4958	0.0144	0.2788	yes	no		yes	0.0892	0.4944	0.0186	0.2742	yes	no		no	0	0	0	0	no	no		yes
	MM_1086202	yes	0.0855	0.1525	0.0314	0.2951	yes	no		no	0	0	0	0.3111	no	no		yes	0.0971	0.1556	0.046	0.2808	yes	no		yes	0.0963	0.1629	0.0404	0.3103	yes	no		no	-0.1181	-0.0588	-0.0206	0.2755	no	no		no
	MM_1635356	yes	0.205	0.2683	0.1673	0.4524	yes	no		no	0.0646	0.0715	0.0442	0.362	no	no		no	0.0539	0.0445	0.0245	0.4128	no	no		no	0.0593	0.0534	0.0299	0.3434	no	no		no	0	0	0	0.3162	no	no		no
	MM_208171	yes	0.2259	0.2871	0.1774	0.2266	yes	no		no	0.0426	0.0574	0.0118	0.1	no	no		yes	0.1013	0.1211	0.0898	0.1697	yes	no		yes	0.0676	0.0764	0.0578	0.1326	yes	no		no	0	0	0	0	no	no		no
	MM_821171	yes	0.3049	0.5469	0.2359	0.4196	yes	no		yes	0.2471	0.401	0.1779	0.3708	yes	no		yes	0.2113	0.3979	0.135	0.3792	yes	no		yes	0.1596	0.2874	0.0849	0.3119	yes	no		yes	0.3446	1	0.2537	0.2537	yes	no		yes
	MM_989657	yes	0.1793	0.245	0.1289	0.4192	yes	no		yes	0.1201	0.1488	0.0817	0.3628	yes	no		yes	0.1491	0.2014	0.0993	0.4204	yes	no		yes	0.1648	0.229	0.1115	0.3439	yes	no		no	0	0	0	0.4472	no	no		yes
