## Supplementary material for "The antique genetic plight of the Mediterranean monk seal (*Monachus monachus*)": Table S6

### Sheet: ABC_models_and_priors_mms
ID	nb_pop	scenario_name	explanation	paper_scenario_name	obs_file	ssdef	ref_file	include	Gen_time	T0_prior_name	T0_prior_min	T0_prior_max	T0_min_years	T0_max_years	T1_prior_name	T1_prior_min	T1_prior_max	T1_min_years	T1_max_years	T2_prior_name	T2_prior_min	T2_prior_max	T2_min_years	T2_max_years	N0_prior_min	N0_prior_max	N0_min_diploid	N0_max_diploid	N1_prior_min	N1_prior_max	N1_min_diploid	N1_max_diploid	N2_prior_min	N2_prior_max	N2_min_diploid	N2_max_diploid	NM0_prior_min	NM0_prior_max	NM0_min_diploid/gen	NM0_max_diploid/gen	NM1_prior_min	NM1_prior_max	NM1_min_diploid/gen	NM1_max_diploid/gen
101	1	1p_null	1pop_no_change	1p_null	mms.ssr.mt.1pop.mod.obs	ssdefs.1.pop.txt	Moderng.1pop.arp	yes	10	none	NA	NA	NA	NA	none	NA	NA	NA	NA	none	NA	NA	NA	NA	2.8	5.5	315.479	158114	NA	NA	NA	NA	NA	NA	NA	NA	NA	NA	NA	NA	NA	NA	NA	NA
102	1	1p_msvar	1pop_1size_change	1p_msvar	mms.ssr.mt.1pop.mod.obs	ssdefs.1.pop.txt	Moderng.1pop.arp	yes	10	none	NA	NA	NA	NA	broad	0.3	4	19.9526	100000	none	NA	NA	NA	NA	2.8	5.5	315.479	158114	2.8	5.5	315.479	158114	NA	NA	NA	NA	NA	NA	NA	NA	NA	NA	NA	NA
103	1	1p_1btl	1pop_1size_decrease	1p_1btl	mms.ssr.mt.1pop.mod.obs	ssdefs.1.pop.txt	Moderng.1pop.arp	yes	10	none	NA	NA	NA	NA	broad	0.3	4	19.9526	100000	none	NA	NA	NA	NA	2.8	3.5	315.479	1581.14	3.5	5.5	1581.14	158114	NA	NA	NA	NA	NA	NA	NA	NA	NA	NA	NA	NA
104	1	1p_1btl_indus	1pop_1size_decrease_industrial	1p_1btl_indus	mms.ssr.mt.1pop.mod.obs	ssdefs.1.pop.txt	Moderng.1pop.arp	yes	10	none	NA	NA	NA	NA	indus	0.1	1.4	12.5893	251.189	none	NA	NA	NA	NA	2.8	3.5	315.479	1581.14	3.5	5.5	1581.14	158114	NA	NA	NA	NA	NA	NA	NA	NA	NA	NA	NA	NA
105	1	1p_1btl_renai	1pop_1size_decrease_renaissance	1p_1btl_renai	mms.ssr.mt.1pop.mod.obs	ssdefs.1.pop.txt	Moderng.1pop.arp	yes	10	none	NA	NA	NA	NA	renai	1.4	1.75	251.189	562.341	none	NA	NA	NA	NA	2.8	3.5	315.479	1581.14	3.5	5.5	1581.14	158114	NA	NA	NA	NA	NA	NA	NA	NA	NA	NA	NA	NA
106	1	1p_1btl_antic	1pop_1size_decrease_antiquity	1p_1btl_antic	mms.ssr.mt.1pop.mod.obs	ssdefs.1.pop.txt	Moderng.1pop.arp	yes	10	none	NA	NA	NA	NA	antic	2.15	2.45	1412.54	2818.38	none	NA	NA	NA	NA	2.8	3.5	315.479	1581.14	3.5	5.5	1581.14	158114	NA	NA	NA	NA	NA	NA	NA	NA	NA	NA	NA	NA
107	1	1p_1btl_neoli	1pop_1size_decrease_neolithic	1p_1btl_neoli	mms.ssr.mt.1pop.mod.obs	ssdefs.1.pop.txt	Moderng.1pop.arp	yes	10	none	NA	NA	NA	NA	neoli	2.8	3.1	6309.57	12589.3	none	NA	NA	NA	NA	2.8	3.5	315.479	1581.14	3.5	5.5	1581.14	158114	NA	NA	NA	NA	NA	NA	NA	NA	NA	NA	NA	NA
108	1	1p_1btl_lgm	1pop_1size_decrease_last-glac-max	1p_1btl_lgm	mms.ssr.mt.1pop.mod.obs	ssdefs.1.pop.txt	Moderng.1pop.arp	yes	10	none	NA	NA	NA	NA	lgm	3.1	3.52	12589.3	33113.1	none	NA	NA	NA	NA	2.8	3.5	315.479	1581.14	3.5	5.5	1581.14	158114	NA	NA	NA	NA	NA	NA	NA	NA	NA	NA	NA	NA
109	3	3p_sstone_null	3pop_sstone_no_change	3p_sstone_null	mms.ssr.mt.3pop.mod.obs	ssdefs.4.pop.txt	Moderng.3pop.arp	yes	10	none	NA	NA	NA	NA	none	NA	NA	NA	NA	none	NA	NA	NA	NA	3.05	5.5	561.009	158114	NA	NA	NA	NA	NA	NA	NA	NA	-2	1	0.005	5	NA	NA	NA	NA
110	3	3p_sstone_null	3pop_1size_decrease	3p_sstone_null	mms.ssr.mt.3pop.mod.obs	ssdefs.4.pop.txt	Moderng.3pop.arp	yes	10	none	NA	NA	NA	NA	broad	0.3	4	19.9526	100000	none	NA	NA	NA	NA	3.05	4	561.009	5000	4	5.5	5000	158114	NA	NA	NA	NA	-2	1	0.005	5	NA	NA	NA	NA
112	4	4p_n-island_null	4pop_n-island_no_change	4p_n-island_null	mms.ssr.mt.4pop.mod.obs	ssdefs.4.pop.txt	Moderng.4pop.arp	yes	10	none	NA	NA	NA	NA	none	NA	NA	NA	NA	none	NA	NA	NA	NA	3.05	5.5	561.009	158114	NA	NA	NA	NA	NA	NA	NA	NA	-2	1	0.005	5	NA	NA	NA	NA
113	9	9p_n-island_5g	9pop_n-island_5ghost	9p_n-island_5g	mms.ssr.mt.4pop.mod.obs	ssdefs.4.pop.txt	Moderng.4pop.arp	yes	10	none	NA	NA	NA	NA	none	NA	NA	NA	NA	none	NA	NA	NA	NA	3.4	5.5	1255.94	158114	NA	NA	NA	NA	NA	NA	NA	NA	-2	1	0.005	5	NA	NA	NA	NA
114	4	4p_sstone_null	4pop_sstone_no_change	4p_sstone_null	mms.ssr.mt.4pop.mod.obs	ssdefs.4.pop.txt	Moderng.4pop.arp	yes	10	none	NA	NA	NA	NA	none	NA	NA	NA	NA	none	NA	NA	NA	NA	3.05	5.5	561.009	158114	NA	NA	NA	NA	NA	NA	NA	NA	-2	1	0.005	5	NA	NA	NA	NA
115	9	9p_sstone_5g	9pop_sstone_5ghost	9p_sstone_5g	mms.ssr.mt.4pop.mod.obs	ssdefs.4.pop.txt	Moderng.4pop.arp	yes	10	none	NA	NA	NA	NA	none	NA	NA	NA	NA	none	NA	NA	NA	NA	3.4	5.5	1255.94	158114	NA	NA	NA	NA	NA	NA	NA	NA	-2	1	0.005	5	NA	NA	NA	NA
116	14	14p_sstone_10g	14pop_sstone_10ghost	14p_sstone_10g	mms.ssr.mt.4pop.mod.obs	ssdefs.4.pop.txt	Moderng.4pop.arp	yes	10	none	NA	NA	NA	NA	none	NA	NA	NA	NA	none	NA	NA	NA	NA	3.6	5.5	1990.54	158114	NA	NA	NA	NA	NA	NA	NA	NA	-2	1	0.005	5	NA	NA	NA	NA
117	4	4p_sstone_null	4pop_sstone_1_change_connectivity	4p_sstone_null	mms.ssr.mt.4pop.mod.obs	ssdefs.4.pop.txt	Moderng.4pop.arp	yes	10	NA	NA	NA	NA	NA	broad	0.3	4	19.9526	100000	NA	NA	NA	NA	NA	NA	NA	NA	NA	NA	NA	NA	NA	NA	NA	NA	NA	-2	3	0.005	500	-2	3	0.005	500
118	9	9p_sstone_5g	9pop_sstone_5ghost_1_change_connectivity	9p_sstone_5g	mms.ssr.mt.4pop.mod.obs	ssdefs.4.pop.txt	Moderng.4pop.arp	yes	10	NA	NA	NA	NA	NA	broad	0.3	4	19.9526	100000	NA	NA	NA	NA	NA	NA	NA	NA	NA	NA	NA	NA	NA	NA	NA	NA	NA	-2	3	0.005	500	-2	3	0.005	500
119	14	14p_sstone_10g	14pop_sstone_10ghost_1_change_connectivity	14p_sstone_10g	mms.ssr.mt.4pop.mod.obs	ssdefs.4.pop.txt	Moderng.4pop.arp	yes	10	NA	NA	NA	NA	NA	broad	0.3	4	19.9526	100000	NA	NA	NA	NA	NA	NA	NA	NA	NA	NA	NA	NA	NA	NA	NA	NA	NA	-2	3	0.005	500	-2	3	0.005	500
120	4	4p_sstone_null	4pop_sstone_1_decrease_connectivity	4p_sstone_null	mms.ssr.mt.4pop.mod.obs	ssdefs.4.pop.txt	Moderng.4pop.arp	yes	10	NA	NA	NA	NA	NA	broad	0.3	4	19.9526	100000	NA	NA	NA	NA	NA	NA	NA	NA	NA	NA	NA	NA	NA	NA	NA	NA	NA	-2	1	0.005	5	-1	3	0.05	500
121	9	9p_sstone_5g	9pop_sstone_5ghost_1_decrease_connectivity	9p_sstone_5g	mms.ssr.mt.4pop.mod.obs	ssdefs.4.pop.txt	Moderng.4pop.arp	yes	10	NA	NA	NA	NA	NA	broad	0.3	4	19.9526	100000	NA	NA	NA	NA	NA	NA	NA	NA	NA	NA	NA	NA	NA	NA	NA	NA	NA	-2	1	0.005	5	-1	3	0.05	500
122	14	14p_sstone_10g	14pop_sstone_10ghost_1_decrease_connectivity	14p_sstone_10g	mms.ssr.mt.4pop.mod.obs	ssdefs.4.pop.txt	Moderng.4pop.arp	yes	10	NA	NA	NA	NA	NA	broad	0.3	4	19.9526	100000	NA	NA	NA	NA	NA	NA	NA	NA	NA	NA	NA	NA	NA	NA	NA	NA	NA	-2	1	0.005	5	-1	3	0.05	500
130	5	5p	5pop_sstone_2size_dec_gextinct_3nmd_all_lowindepN0_3mig_broader_prior_4m-1h	5p	mms.ssr.mt.4m1h.obs	ssdefs.4.pop.txt	MMS2g.4m1h.arp	yes	10	broad	0.01	1	10.2329	100	none	1	2.45	100	2818.38	broad	2	4	1000	100000	1.5	3	15.8114	500	2.5	5	158.114	50000	4	6	5000	500000	-2	3	0.005	500	-2	3	0.005	500
131	12	12p	12pop_5ghost_2size_dec_gextinct_3nmd_all_lowindepN0_3mig_broader_prior_4m-1h	12p	mms.ssr.mt.4m1h.obs	ssdefs.4.pop.txt	MMS2g.4m1h.arp	yes	10	broad	0.01	1	10.2329	100	none	1	2.45	100	2818.38	broad	2	4	1000	100000	1.5	3	15.8114	500	2.5	5	158.114	50000	4	6	5000	500000	-2	3	0.005	500	-2	3	0.005	500
132	12	12p	12pop_5ghost_2size_dec_gextinct_3nmd_all_lowindepN0N1_3mig_broader_prior_4m-1h	12p	mms.ssr.mt.4m1h.obs	ssdefs.4.pop.txt	MMS2g.4m1h.arp	yes	10	broad	0.01	1	10.2329	100	none	1	2.45	100	2818.38	broad	2	4	1000	100000	1.5	3	15.8114	500	2.5	5	158.114	50000	4	6	5000	500000	-2	3	0.005	500	-2	3	0.005	500
133	11	11p	11pop_noIBERIA_5ghost_2size_dec_gextinct_3nmd_all_lowindepN0N1_3mig_broader_prior_4m-1h	11p	mms.ssr.mt.4m1h.obs	ssdefs.4.pop.txt	MMS2g.4m1h.arp	yes	10	broad	0.01	1	10.2329	100	none	1	2.45	100	2818.38	broad	2	4	1000	100000	1.5	3	15.8114	500	2.5	5	158.114	50000	4	6	5000	500000	-2	3	0.005	500	-2	3	0.005	500
134	11	11p	11pop_noIBERIA_noT0_5ghost_2size_dec_gextinct_3nmd_all_lowindepN0N1_3freemig_broader_prior_4m-1h	11p	mms.ssr.mt.4m1h.obs	ssdefs.4.pop.txt	MMS2g.4m1h.arp	yes	10	broad	0.01	1	10.2329	100	none	1	2.45	100	2818.38	broad	2	4	1000	100000	1.5	3	15.8114	500	2.5	5	158.114	50000	4	6	5000	500000	-2	3	0.005	500	-2	3	0.005	500
135 - 181	11	11p	11pop_noIBERIA_noT0_5ghost_1size_dec_gextinct_2nmd_all_lowindepN0N1_3freemig_broader_prior_4m-1h	11p	mms.ssr.mt.4m1h.obs	ssdefs.4.pop.txt	MMS2g.4m1h.arp	yes	10	broad	0.01	1	10.2329	100	none	1	2.45	100	2818.38	broad	2	4	1000	100000	1.5	3	15.8114	500	2.5	5	158.114	50000	4	6	5000	500000	-2	3	0.005	500	-2	3	0.005	500
136	11	11p	11pop_noIBERIA_noT0_5ghost_1size_dec_gextinct_2nmd_all_lowindepN0N1_3freemig_broader_prior_4m-1h_indepTs<T1	11p	mms.ssr.mt.4m1h.obs	ssdefs.4.pop.txt	MMS2g.4m1h.arp	yes	10	broad	0.01	1	10.2329	100	none	1	2.45	100	2818.38	broad	2	4	1000	100000	1.5	3	15.8114	500	2.5	5	158.114	50000	4	6	5000	500000	-2	3	0.005	500	-2	3	0.005	500
137	11	11p	11pop_noIBERIA_noT0_5ghost_1size_dec_gextinct_2nmd_all_lowindepN0N1_3freemig_broader_prior_4m-1h_indepTs>T1	11p	mms.ssr.mt.4m1h.obs	ssdefs.4.pop.txt	MMS2g.4m1h.arp	yes	10	broad	0.01	1	10.2329	100	none	1	2.45	100	2818.38	broad	2	4	1000	100000	1.5	3	15.8114	500	2.5	5	158.114	50000	4	6	5000	500000	-2	3	0.005	500	-2	3	0.005	500
138	11	11p	11pop_noIBERIA_noT0_5ghost_2size_dec_gextinct_3nmd_all_lowindepN0N1_3freemig_broader_prior_4m-1h_indepTs<T1	11p	mms.ssr.mt.4m1h.obs	ssdefs.4.pop.txt	MMS2g.4m1h.arp	yes	10	broad	0.01	1	10.2329	100	none	1	2.45	100	2818.38	broad	2	4	1000	100000	1.5	3	15.8114	500	2.5	5	158.114	50000	4	6	5000	500000	-2	3	0.005	500	-2	3	0.005	500
139	5	5p	5pop_sstone_noT0_2size_dec_gextinct_3nmd_all_lowindepN0_3mig_broader_prior_4m-1h	5p	mms.ssr.mt.4m1h.obs	ssdefs.4.pop.txt	MMS2g.4m1h.arp	yes	10	broad	0.01	1	10.2329	100	none	1	2.45	100	2818.38	broad	2	4	1000	100000	1.5	3	15.8114	500	2.5	5	158.114	50000	4	6	5000	500000	-2	3	0.005	500	-2	3	0.005	500
140	5	5p	5pop_sstone_noT0_2size_dec_gextinct_3nmd_all_lowindepN0N1_3mig_broader_prior_4m-1h	5p	mms.ssr.mt.4m1h.obs	ssdefs.4.pop.txt	MMS2g.4m1h.arp	yes	10	broad	0.01	1	10.2329	100	none	1	2.45	100	2818.38	broad	2	4	1000	100000	1.5	3	15.8114	500	2.5	5	158.114	50000	4	6	5000	500000	-2	3	0.005	500	-2	3	0.005	500
141	5	5p	5pop_sstone_noT0_2size_dec_gextinct_3nmd_all_lowindepN0N1_3mig_broader_prior_4m-1h_indepTs<T1	5p	mms.ssr.mt.4m1h.obs	ssdefs.4.pop.txt	MMS2g.4m1h.arp	yes	10	broad	0.01	1	10.2329	100	none	1	2.45	100	2818.38	broad	2	4	1000	100000	1.5	3	15.8114	500	2.5	5	158.114	50000	4	6	5000	500000	-2	3	0.005	500	-2	3	0.005	500
142	5	5p	5pop_sstone_noT0_1size_dec_gextinct_2nmd_all_lowindepN0N1_2mig_broader_prior_4m-1h	5p	mms.ssr.mt.4m1h.obs	ssdefs.4.pop.txt	MMS2g.4m1h.arp	yes	10	broad	0.01	1	10.2329	100	none	1	2.45	100	2818.38	broad	2	4	1000	100000	1.5	3	15.8114	500	2.5	5	158.114	50000	4	6	5000	500000	-2	3	0.005	500	-2	3	0.005	500
143	5	5p	5pop_sstone_1size_dec_gextinct_3nmd_all_lowindepN0_3mig_broader_prior_4m-1h	5p	mms.ssr.mt.4m1h.obs	ssdefs.4.pop.txt	MMS2g.4m1h.arp	yes	10	broad	0.01	1	10.2329	100	none	1	2.45	100	2818.38	broad	2	4	1000	100000	1.5	3	15.8114	500	2.5	5	158.114	50000	4	6	5000	500000	-2	3	0.005	500	-2	3	0.005	500
144 - 180	9	9p	9pop_noIBnoCVnoAZ_noT0_5ghost_2size_dec_gextinct_3nmd_all_lowindepN0N1_3freemig_broader_prior_4m-1h	9p	mms.ssr.mt.4m1h.obs	ssdefs.4.pop.txt	MMS2g.4m1h.arp	yes	10	broad	0.01	1	10.2329	100	none	1	2.45	100	2818.38	broad	2	4	1000	100000	1.5	3	15.8114	500	2.5	5	158.114	50000	4	6	5000	500000	-2	3	0.005	500	-2	3	0.005	500
145	12	12p	12pop_5ghost_notT0_2size_dec_gextinct_3nmd_all_lowindepN0N1_3mig_broader_prior_4m-1h	12p	mms.ssr.mt.4m1h.obs	ssdefs.4.pop.txt	MMS2g.4m1h.arp	yes	10	broad	0.01	1	10.2329	100	none	1	2.45	100	2818.38	broad	2	4	1000	100000	1.5	3	15.8114	500	2.5	5	158.114	50000	4	6	5000	500000	-2	3	0.005	500	-2	3	0.005	500
146	12	12p	12pop_5ghost_notT0_1size_dec_gextinct_3nmd_all_lowindepN0N1_3mig_broader_prior_4m-1h	12p	mms.ssr.mt.4m1h.obs	ssdefs.4.pop.txt	MMS2g.4m1h.arp	yes	10	broad	0.01	1	10.2329	100	none	1	2.45	100	2818.38	broad	2	4	1000	100000	1.5	3	15.8114	500	2.5	5	158.114	50000	4	6	5000	500000	-2	3	0.005	500	-2	3	0.005	500
147	12	12p	12pop_5ghost_notT0_1size_dec_gextinct_3nmd_all_lowindepN0N1_3mig_broader_prior_4m-1h_indepTs<T1	12p	mms.ssr.mt.4m1h.obs	ssdefs.4.pop.txt	MMS2g.4m1h.arp	yes	10	broad	0.01	1	10.2329	100	none	1	2.45	100	2818.38	broad	2	4	1000	100000	1.5	3	15.8114	500	2.5	5	158.114	50000	4	6	5000	500000	-2	3	0.005	500	-2	3	0.005	500
148	12	12p	12pop_5ghost_notT0_1size_dec_gextinct_3nmd_all_lowindepN0N1_3mig_broader_prior_4m-1h_2indepTs<T1	12p	mms.ssr.mt.4m1h.obs	ssdefs.4.pop.txt	MMS2g.4m1h.arp	yes	10	broad	0.01	1	10.2329	100	none	1	2.45	100	2818.38	broad	2	4	1000	100000	1.5	3	15.8114	500	2.5	5	158.114	50000	4	6	5000	500000	-2	3	0.005	500	-2	3	0.005	500
149	12	12p	12pop_5ghost_notT0_2size_dec_gextinct_3nmd_all_lowindepN0N1_3mig_broader_prior_4m-1h_indepTs<T1	12p	mms.ssr.mt.4m1h.obs	ssdefs.4.pop.txt	MMS2g.4m1h.arp	yes	10	broad	0.01	1	10.2329	100	none	1	2.45	100	2818.38	broad	2	4	1000	100000	1.5	3	15.8114	500	2.5	5	158.114	50000	4	6	5000	500000	-2	3	0.005	500	-2	3	0.005	500
150	12	12p	12pop_5ghost_notT0_2size_dec_gextinct_3nmd_all_lowindepN0N1_3mig_broader_prior_4m-1h_2indepTs<T1	12p	mms.ssr.mt.4m1h.obs	ssdefs.4.pop.txt	MMS2g.4m1h.arp	yes	10	broad	0.01	1	10.2329	100	none	1	2.45	100	2818.38	broad	2	4	1000	100000	1.5	3	15.8114	500	2.5	5	158.114	50000	4	6	5000	500000	-2	3	0.005	500	-2	3	0.005	500
182	5	5p_n-island_null	5pop_n-island_no_change	5p_n-island_null	mms.ssr.mt.4m1h.obs	ssdefs.4.pop.txt	MMS2g.4m1h.arp	yes	10	none	NA	NA	NA	NA	none	NA	NA	NA	NA	none	NA	NA	NA	NA	3.05	5.5	561.009	158114	NA	NA	NA	NA	NA	NA	NA	NA	-2	1	0.005	5	NA	NA	NA	NA
183	10	10p_n-island_5g	10pop_n-island_5ghost	10p_n-island_5g	mms.ssr.mt.4m1h.obs	ssdefs.4.pop.txt	MMS2g.4m1h.arp	yes	10	none	NA	NA	NA	NA	none	NA	NA	NA	NA	none	NA	NA	NA	NA	3.4	5.5	1255.94	158114	NA	NA	NA	NA	NA	NA	NA	NA	-2	1	0.005	5	NA	NA	NA	NA
184	5	5p_sstone_null	5pop_sstone_no_change	5p_sstone_null	mms.ssr.mt.4m1h.obs	ssdefs.4.pop.txt	MMS2g.4m1h.arp	yes	10	none	NA	NA	NA	NA	none	NA	NA	NA	NA	none	NA	NA	NA	NA	3.05	5.5	561.009	158114	NA	NA	NA	NA	NA	NA	NA	NA	-2	1	0.005	5	NA	NA	NA	NA
185	10	10p_sstone_5g	10pop_sstone_5ghost	10p_sstone_5g	mms.ssr.mt.4m1h.obs	ssdefs.4.pop.txt	MMS2g.4m1h.arp	yes	10	none	NA	NA	NA	NA	none	NA	NA	NA	NA	none	NA	NA	NA	NA	3.4	5.5	1255.94	158114	NA	NA	NA	NA	NA	NA	NA	NA	-2	1	0.005	5	NA	NA	NA	NA
186	15	15p_sstone_10g	15pop_sstone_10ghost	15p_sstone_10g	mms.ssr.mt.4m1h.obs	ssdefs.4.pop.txt	MMS2g.4m1h.arp	yes	10	none	NA	NA	NA	NA	none	NA	NA	NA	NA	none	NA	NA	NA	NA	3.6	5.5	1990.54	158114	NA	NA	NA	NA	NA	NA	NA	NA	-2	1	0.005	5	NA	NA	NA	NA
187	5	5p_sstone_null	5pop_sstone_1_change_connectivity	5p_sstone_null	mms.ssr.mt.4m1h.obs	ssdefs.4.pop.txt	MMS2g.4m1h.arp	yes	10	NA	NA	NA	NA	NA	broad	0.3	4	19.9526	100000	NA	NA	NA	NA	NA	NA	NA	NA	NA	NA	NA	NA	NA	NA	NA	NA	NA	-2	3	0.005	500	-2	3	0.005	500
188	10	10p_sstone_5g	10pop_sstone_5ghost_1_change_connectivity	10p_sstone_5g	mms.ssr.mt.4m1h.obs	ssdefs.4.pop.txt	MMS2g.4m1h.arp	yes	10	NA	NA	NA	NA	NA	broad	0.3	4	19.9526	100000	NA	NA	NA	NA	NA	NA	NA	NA	NA	NA	NA	NA	NA	NA	NA	NA	NA	-2	3	0.005	500	-2	3	0.005	500
189	15	15p_sstone_10g	15pop_sstone_10ghost_1_change_connectivity	15p_sstone_10g	mms.ssr.mt.4m1h.obs	ssdefs.4.pop.txt	MMS2g.4m1h.arp	yes	10	NA	NA	NA	NA	NA	broad	0.3	4	19.9526	100000	NA	NA	NA	NA	NA	NA	NA	NA	NA	NA	NA	NA	NA	NA	NA	NA	NA	-2	3	0.005	500	-2	3	0.005	500
190	5	5p_sstone_null	5pop_sstone_1_decrease_connectivity	5p_sstone_null	mms.ssr.mt.4m1h.obs	ssdefs.4.pop.txt	MMS2g.4m1h.arp	yes	10	NA	NA	NA	NA	NA	broad	0.3	4	19.9526	100000	NA	NA	NA	NA	NA	NA	NA	NA	NA	NA	NA	NA	NA	NA	NA	NA	NA	-2	1	0.005	5	-1	3	0.05	500
191	10	10p_sstone_5g	10pop_1_decrease_connectivity	10p_sstone_5g	mms.ssr.mt.4m1h.obs	ssdefs.4.pop.txt	MMS2g.4m1h.arp	yes	10	NA	NA	NA	NA	NA	broad	0.3	4	19.9526	100000	NA	NA	NA	NA	NA	NA	NA	NA	NA	NA	NA	NA	NA	NA	NA	NA	NA	-2	1	0.005	5	-1	3	0.05	500
192	15	15p_sstone_10g	15pop_1_decrease_connectivity	15p_sstone_10g	mms.ssr.mt.4m1h.obs	ssdefs.4.pop.txt	MMS2g.4m1h.arp	yes	10	NA	NA	NA	NA	NA	broad	0.3	4	19.9526	100000	NA	NA	NA	NA	NA	NA	NA	NA	NA	NA	NA	NA	NA	NA	NA	NA	NA	-2	1	0.005	5	-1	3	0.05	500
193	10	10p_sstone_5g_1sc	10pop_sstone_5ghost_1size_decrease	10p_sstone_5g_1sc	mms.ssr.mt.4m1h.obs	ssdefs.4.pop.txt	MMS2g.4m1h.arp	yes	10	none	NA	NA	NA	NA	broad	0.3	4	19.9526	100000	none	NA	NA	NA	NA	3.4	4	1255.94	5000	4	5.5	5000	158114	NA	NA	NA	NA	-2	1	0.005	5	NA	NA	NA	NA
194	10	10p_sstone_5gx_1sc	10pop_sstone_5ghost_1size_dec_gextinct	10p_sstone_5gx_1sc	mms.ssr.mt.4m1h.obs	ssdefs.4.pop.txt	MMS2g.4m1h.arp	yes	10	none	NA	NA	NA	NA	broad	0.3	4	19.9526	100000	none	NA	NA	NA	NA	3.4	4	1255.94	5000	4	5.5	5000	158114	NA	NA	NA	NA	-2	1	0.005	5	NA	NA	NA	NA
195	15	15p_sstone_10g	15pop_sstone_10ghost_1size_decrease	15p_sstone_10g	mms.ssr.mt.4m1h.obs	ssdefs.4.pop.txt	MMS2g.4m1h.arp	yes	10	none	NA	NA	NA	NA	broad	0.3	4	19.9526	100000	none	NA	NA	NA	NA	3.6	4	1990.54	5000	4	5.5	5000	158114	NA	NA	NA	NA	-2	1	0.005	5	NA	NA	NA	NA
196	15	15p_sstone_10g	15pop_sstone_10ghost_1size_dec_gextinct	15p_sstone_10g	mms.ssr.mt.4m1h.obs	ssdefs.4.pop.txt	MMS2g.4m1h.arp	yes	10	none	NA	NA	NA	NA	broad	0.3	4	19.9526	100000	none	NA	NA	NA	NA	3.6	4	1990.54	5000	4	5.5	5000	158114	NA	NA	NA	NA	-2	1	0.005	5	NA	NA	NA	NA
197	5	5p_sstone_null	5pop_cust_sstone_no_change	5p_sstone_null	mms.ssr.mt.4m1h.obs	ssdefs.4.pop.txt	MMS2g.4m1h.arp	yes	10	none	NA	NA	NA	NA	none	NA	NA	NA	NA	none	NA	NA	NA	NA	3.05	5.5	561.009	158114	NA	NA	NA	NA	NA	NA	NA	NA	-2	1	0.005	5	NA	NA	NA	NA
198	9	9p_sstone_5g	9pop_cust_sstone_4ghost	9p_sstone_5g	mms.ssr.mt.4m1h.obs	ssdefs.4.pop.txt	MMS2g.4m1h.arp	yes	10	none	NA	NA	NA	NA	none	NA	NA	NA	NA	none	NA	NA	NA	NA	3.4	5.5	1255.94	158114	NA	NA	NA	NA	NA	NA	NA	NA	-2	1	0.005	5	NA	NA	NA	NA
199	11	11p_sstone_10g	11pop_cust_sstone_6ghost	11p_sstone_10g	mms.ssr.mt.4m1h.obs	ssdefs.4.pop.txt	MMS2g.4m1h.arp	yes	10	none	NA	NA	NA	NA	none	NA	NA	NA	NA	none	NA	NA	NA	NA	3.6	5.5	1990.54	158114	NA	NA	NA	NA	NA	NA	NA	NA	-2	1	0.005	5	NA	NA	NA	NA
200	12	12p_sstone_10g	12pop_cust_sstone_7ghost	12p_sstone_10g	mms.ssr.mt.4m1h.obs	ssdefs.4.pop.txt	MMS2g.4m1h.arp	yes	10	none	NA	NA	NA	NA	none	NA	NA	NA	NA	none	NA	NA	NA	NA	3.6	5.5	1990.54	158114	NA	NA	NA	NA	NA	NA	NA	NA	-2	1	0.005	5	NA	NA	NA	NA
201	5	5p_sstone_null	5pop_cust_sstone_1_change_connectivity	5p_sstone_null	mms.ssr.mt.4m1h.obs	ssdefs.4.pop.txt	MMS2g.4m1h.arp	yes	10	NA	NA	NA	NA	NA	broad	0.3	4	19.9526	100000	NA	NA	NA	NA	NA	NA	NA	NA	NA	NA	NA	NA	NA	NA	NA	NA	NA	-2	3	0.005	500	-2	3	0.005	500
202	9	9p_sstone_5g	9pop_cust_sstone_4ghost_1_change_connectivity	9p_sstone_5g	mms.ssr.mt.4m1h.obs	ssdefs.4.pop.txt	MMS2g.4m1h.arp	yes	10	NA	NA	NA	NA	NA	broad	0.3	4	19.9526	100000	NA	NA	NA	NA	NA	NA	NA	NA	NA	NA	NA	NA	NA	NA	NA	NA	NA	-2	3	0.005	500	-2	3	0.005	500
203	11	11p_sstone_10g	11pop_cust_sstone_6ghost_1_change_connectivity	11p_sstone_10g	mms.ssr.mt.4m1h.obs	ssdefs.4.pop.txt	MMS2g.4m1h.arp	yes	10	NA	NA	NA	NA	NA	broad	0.3	4	19.9526	100000	NA	NA	NA	NA	NA	NA	NA	NA	NA	NA	NA	NA	NA	NA	NA	NA	NA	-2	3	0.005	500	-2	3	0.005	500
204	12	12p_sstone_10g	12pop_cust_sstone_7ghost_1_change_connectivity	12p_sstone_10g	mms.ssr.mt.4m1h.obs	ssdefs.4.pop.txt	MMS2g.4m1h.arp	yes	10	NA	NA	NA	NA	NA	broad	0.3	4	19.9526	100000	NA	NA	NA	NA	NA	NA	NA	NA	NA	NA	NA	NA	NA	NA	NA	NA	NA	-2	3	0.005	500	-2	3	0.005	500
205	5	5p_sstone_null	5pop_cust_sstone_1_decrease_connectivity	5p_sstone_null	mms.ssr.mt.4m1h.obs	ssdefs.4.pop.txt	MMS2g.4m1h.arp	yes	10	NA	NA	NA	NA	NA	broad	0.3	4	19.9526	100000	NA	NA	NA	NA	NA	NA	NA	NA	NA	NA	NA	NA	NA	NA	NA	NA	NA	-2	1	0.005	5	-1	3	0.05	500
206	9	9p_sstone_5g	9pop_cust_sstone_4ghost_1_decrease_connectivity	9p_sstone_5g	mms.ssr.mt.4m1h.obs	ssdefs.4.pop.txt	MMS2g.4m1h.arp	yes	10	NA	NA	NA	NA	NA	broad	0.3	4	19.9526	100000	NA	NA	NA	NA	NA	NA	NA	NA	NA	NA	NA	NA	NA	NA	NA	NA	NA	-2	1	0.005	5	-1	3	0.05	500
207	11	11p_sstone_10g	11pop_cust_sstone_6ghost_1_decrease_connectivity	11p_sstone_10g	mms.ssr.mt.4m1h.obs	ssdefs.4.pop.txt	MMS2g.4m1h.arp	yes	10	NA	NA	NA	NA	NA	broad	0.3	4	19.9526	100000	NA	NA	NA	NA	NA	NA	NA	NA	NA	NA	NA	NA	NA	NA	NA	NA	NA	-2	1	0.005	5	-1	3	0.05	500
208	12	12p_sstone_10g	12pop_cust_sstone_7ghost_1_decrease_connectivity	12p_sstone_10g	mms.ssr.mt.4m1h.obs	ssdefs.4.pop.txt	MMS2g.4m1h.arp	yes	10	NA	NA	NA	NA	NA	broad	0.3	4	19.9526	100000	NA	NA	NA	NA	NA	NA	NA	NA	NA	NA	NA	NA	NA	NA	NA	NA	NA	-2	1	0.005	5	-1	3	0.05	500
