## Supplementary material for "The antique genetic plight of the Mediterranean monk seal (*Monachus monachus*)": Table S9

### Sheet: ABC_model_fit_mms
	nr=500												nr=1000												nr=2500
	All stats			PLS			Selected stats			PLS on selected stats			All stats			PLS			Selected stats			PLS on selected stats			All stats			PLS			Selected stats			PLS on selected stats
dataSet	marginalDensityPValue	marginalDensity	TukeydepthPValue	marginalDensityPValue	marginalDensity	TukeydepthPValue	marginalDensityPValue	marginalDensity	TukeydepthPValue	marginalDensityPValue	marginalDensity	TukeydepthPValue	marginalDensityPValue	marginalDensity	TukeydepthPValue	marginalDensityPValue	marginalDensity	TukeydepthPValue	marginalDensityPValue	marginalDensity	TukeydepthPValue	marginalDensityPValue	marginalDensity	TukeydepthPValue	marginalDensityPValue	marginalDensity	TukeydepthPValue	marginalDensityPValue	marginalDensity	TukeydepthPValue	marginalDensityPValue	marginalDensity	TukeydepthPValue	marginalDensityPValue	marginalDensity	TukeydepthPValue
sce.101	0	0	0	0	0	0	0	1.26258e-269	0	0	1.96036e-191	0	0	0	0	0	0	0	0	1.63582e-273	0	0	2.39352e-183	0	0	0	0	0	0	0	0	1.08443e-284	0	0	1.78108e-198	0
sce.102	0	1.0687e-53	0	0	1.33145e-46	0	0	4.11127e-21	0	0	3.9696e-32	0	0	1.91851e-60	0	0	6.30441e-53	0	0	9.4228e-23	0	0	7.81441e-40	0	0	4.45237e-72	0	0	2.08945e-60	0	0	1.19087e-27	0	0	1.0342e-48	0
sce.103	0	5.43434e-46	0	0	4.66323e-46	0	0	4.96916e-20	0	0	2.11274e-14	0	0	1.3877e-42	0	0	2.90097e-48	0	0	5.09715e-20	0	0	3.1984e-15	0	0	2.0887e-42	0	0	2.69817e-53	0	0	5.69617e-21	0	0	2.4319e-16	0
sce.104	0	0	0	0	0	0	0	9.84865e-191	0	0	1.56634e-123	0	0	0	0	0	0	0	0	1.23844e-183	0	0	7.08506e-124	0	0	0	0	0	0	0	0	4.53539e-192	0	0	1.76122e-134	0
sce.105	0	1.8601e-229	0	0	0	0	0	1.51391e-120	0	0	8.59568e-97	0	0	8.32254e-210	0	0	5.55824e-321	0	0	8.69499e-119	0	0	8.08131e-95	0	0	1.43613e-212	0	0	3.65609e-321	0	0	6.6062e-110	0	0	2.01967e-103	0
sce.106	0	2.70429e-56	0	0	4.47659e-54	0	0	7.83304e-26	0	0	1.01225e-18	0	0	1.74227e-55	0	0	3.92728e-51	0	0	6.55795e-27	0	0	5.05707e-19	0	0	1.6274e-50	0	0	1.31956e-48	0	0	6.06361e-29	0	0	3.61352e-22	0
sce.107	0	1.5584e-42	0	0	2.03339e-38	0	0	8.64685e-17	0	0	1.2291e-18	0	0	3.34853e-39	0	0	4.25016e-35	0	0	8.96313e-17	0	0	3.43813e-18	0	0	9.39137e-37	0	0	2.62687e-34	0	0	4.17772e-17	0	0	2.26504e-19	0
sce.108	0	2.5845e-40	0	0	1.35218e-29	0	0	1.00426e-18	0	0	4.11389e-22	0	0	9.43857e-39	0	0	1.00456e-29	0	0	1.73255e-18	0	0	8.78075e-23	0	0	1.1168e-37	0	0	1.29751e-30	0	0	4.58826e-21	0	0	6.8899e-25	0
sce.109	0	0	0	0.005	6.63466e-39	0	0	3.27387e-160	0	0	5.10776e-99	0	0	0	0	0	3.9253e-31	0	0	5.21558e-152	0	0	7.6683e-105	0	0	0	0	0	1.41818e-28	0	0	5.72725e-140	0	0	1.64659e-114	0
sce.110	0	1.51893e-112	0	0	1.19244e-29	0	0	6.32533e-33	0	0	4.00983e-22	0	0	1.01357e-113	0	0	1.19367e-29	0	0	3.65587e-32	0	0	1.14616e-23	0	0	5.06159e-120	0	0	1.31111e-28	0	0	2.83958e-30	0	0	3.55053e-27	0
sce.112	0	0	0	0	4.57361e-29	0	0	3.49825e-219	0	0	4.28306e-68	0	0	0	0	0	3.77432e-25	0	0	1.00536e-210	0	0	3.62179e-72	0	0	0	0	0.005	1.14266e-22	0	0	7.22096e-192	0	0	8.68165e-81	0
sce.113	0	9.0942e-247	0	0	1.01181e-20	0	0	4.33267e-189	0	0	1.36862e-57	0	0	8.74994e-266	0	0.005	6.77376e-20	0	0	8.68903e-177	0	0	5.64502e-57	0	0	6.42954e-271	0	0.015	1.76467e-19	0	0	1.60354e-154	0	0	1.9972e-65	0
sce.114	0	2.615e-310	0	0	1.20385e-24	0	0	1.49545e-221	0	0	2.78519e-97	0	0	2.45528e-311	0	0	1.02731e-24	0	0	3.13756e-206	0	0	3.8476e-96	0	0	0	0	0	1.39405e-24	0	0	3.71801e-182	0	0	4.16343e-104	0
sce.115	0	0	0	0	6.82344e-40	0	0	1.26686e-202	0	0	2.13409e-48	0	0	0	0	0	2.0065e-34	0	0	2.29818e-192	0	0	9.71336e-44	0	0	0	0	0	1.88781e-30	0	0	1.51761e-174	0	0	3.60466e-40	0
sce.116	0	7.65249e-230	0	0	3.90022e-36	0	0	1.43838e-184	0	0	6.17239e-60	0	0	2.36089e-234	0	0	6.89216e-35	0	0	1.20763e-177	0	0	4.3296e-57	0	0	3.72097e-250	0	0	3.21984e-33	0	0	1.25297e-147	0	0	5.5674e-60	0
sce.117	0	4.40989e-222	0	0	1.50923e-33	0	0	3.10507e-82	0	0	4.3539e-49	0	0	2.63307e-197	0	0	1.16485e-34	0	0	2.27624e-82	0	0	9.8482e-51	0	0	7.5062e-194	0	0	8.75811e-36	0	0	9.88337e-79	0	0	2.02846e-60	0
sce.118	0	2.29875e-162	0	0	8.36247e-25	0.5	0	2.74938e-82	0	0	9.09502e-46	0	0	9.22579e-146	0	0	1.83673e-25	0.47	0	1.10245e-74	0	0	4.38818e-53	0	0	3.5437e-153	0	0.01	4.54313e-25	0.405	0	3.24397e-68	0	0	1.56224e-64	0
sce.119	0	1.04031e-149	0	0	1.97122e-49	0	0	6.71136e-73	0	0	6.31452e-44	0	0	1.22407e-134	0	0	1.45648e-46	0	0	3.20645e-70	0	0	6.62318e-50	0	0	2.51756e-150	0	0	7.73995e-44	0	0	1.56032e-67	0	0	1.79283e-56	0
sce.120	0	0	0	0	3.59057e-25	0	0	3.12349e-236	0	0	7.56086e-127	0	0	0	0	0	2.2283e-25	0	0	9.72991e-239	0	0	5.69214e-133	0	0	0	0	0	2.10937e-26	0	0	1.06714e-244	0	0	5.66037e-145	0
sce.121	0	2.22379e-279	0	0	1.29573e-29	0	0	4.06342e-210	0	0	9.44222e-93	0	0	6.16e-256	0	0	4.96124e-28	0	0	2.34914e-187	0	0	2.25165e-97	0	0	1.00238e-255	0	0	4.96626e-27	0.105	0	5.77795e-181	0	0	1.01947e-102	0
sce.122	0	5.5986e-232	0	0	7.44405e-22	0	0	2.9709e-165	0	0	3.34857e-85	0	0	1.10373e-234	0	0	1.60509e-21	0	0	8.71306e-168	0	0	5.65303e-86	0	0	7.81538e-227	0	0.01	1.10134e-20	0	0	4.28715e-155	0	0	3.0791e-96	0
sce.130	0	1.23219e-86	0	0.16	8.02526e-21	0.675	0	7.91609e-28	0	0.28	8.34161e-16	0.565	0	1.48586e-84	0	0.15	7.22131e-21	0.625	0	2.697e-25	0	0.175	3.75247e-16	0.455	0	6.86949e-86	0	0.13	4.7759e-21	0.625	0.005	1.39372e-23	0	0.125	1.7122e-16	0.4
sce.131	0	6.30541e-83	0	0.125	2.92881e-21	0.775	0	7.37301e-31	0	0.225	6.15719e-16	0	0	4.66101e-80	0	0.16	2.94388e-21	0.735	0	7.14863e-30	0	0.17	4.11859e-16	0.3	0	1.62583e-81	0	0.16	2.84603e-21	0.71	0	1.10724e-28	0	0.1	1.95626e-16	0.185
sce.132	0	6.65605e-104	0	0.215	3.29114e-21	0.705	0	1.71907e-35	0	0.235	3.07496e-16	0	0	3.92179e-91	0	0.16	2.40216e-21	0.655	0	7.73262e-32	0	0.195	2.14956e-16	0	0	6.23291e-84	0	0.13	1.74244e-21	0.57	0	3.90311e-30	0	0.1	7.73569e-17	0
sce.133	0	2.75059e-104	0	0.14	6.56043e-21	0.595	0	2.26061e-29	0	0.22	4.77464e-16	0	0	8.44357e-90	0	0.135	5.01168e-21	0.57	0	1.3166e-27	0	0.195	3.5886e-16	0	0	6.55041e-81	0	0.2	3.52457e-21	0.61	0	2.32034e-26	0	0.105	1.4886e-16	0
sce.134	0	2.3659e-91	0	0.36	1.26947e-20	0.76	0	5.54326e-28	0	0.255	4.07322e-16	0	0	3.88406e-86	0	0.355	1.23029e-20	0.77	0	2.3985e-27	0	0.165	2.13579e-16	0	0	1.60915e-82	0	0.265	8.00764e-21	0.765	0	5.26135e-27	0	0.12	5.96368e-17	0
sce.135 - 181	0	3.77014e-114	0	0.175	8.56897e-23	0.755	0	2.86029e-22	0	0.005	3.26628e-24	0	0	1.09248e-106	0	0.215	1.13353e-22	0.655	0.005	7.22781e-22	0	0	7.1552e-26	0	0	1.75315e-115	0	0.125	5.35786e-23	0.595	0	5.9136e-22	0	0	5.73072e-29	0
sce.136	0	1.19168e-69	0	0.185	2.06308e-23	0	0.005	1.16823e-19	0	0	3.21305e-24	0	0	2.78764e-78	0	0.225	4.26312e-23	0.305	0.005	3.16666e-20	0	0	1.51575e-25	0	0	5.76773e-109	0	0.15	2.33047e-23	0.385	0.005	8.82218e-22	0	0	8.9961e-28	0
sce.137	0	1.25357e-123	0	0.035	2.17833e-23	0	0	7.89203e-26	0	0.005	3.35602e-23	0	0	8.068e-122	0	0.025	1.54458e-23	0	0	3.46384e-23	0	0	2.96832e-24	0	0	9.6507e-136	0	0.015	2.93124e-24	0	0.005	1.70779e-22	0	0	2.27868e-26	0
sce.138	0	1.69606e-99	0	0.12	8.28714e-21	0.67	0	3.38616e-28	0	0.26	1.62337e-16	0	0	1.08491e-88	0	0.13	1.17776e-20	0.595	0	2.72456e-29	0	0.185	7.48143e-17	0	0	6.73565e-86	0	0.17	1.42698e-20	0.585	0	1.06732e-27	0	0.095	2.2041e-17	0
sce.139	0	4.48281e-83	0	0.17	1.38597e-20	0.81	0	1.95779e-25	0	0.425	2.37724e-15	0.66	0	5.32545e-82	0	0.195	1.56941e-20	0.785	0	5.38797e-23	0	0.27	9.38474e-16	0.495	0	1.00141e-81	0	0.16	1.48228e-20	0.73	0	1.08876e-21	0	0.17	3.70048e-16	0.425
sce.140	0	3.40448e-89	0	0.09	6.21089e-21	0	0	1.49255e-22	0	0.34	8.04381e-16	0.57	0	6.32038e-80	0	0.135	8.891e-21	0	0	8.65256e-22	0	0.265	4.31179e-16	0.57	0	1.12263e-76	0	0.135	5.41254e-21	0.57	0	3.33966e-21	0	0.22	1.76672e-16	0.55
sce.141	0	1.45426e-88	0	0.19	1.34549e-20	0.75	0	1.74356e-25	0	0.315	1.62566e-15	0	0	5.48462e-87	0	0.185	1.00687e-20	0.735	0	1.18492e-26	0	0.205	6.6085e-16	0	0	2.58054e-81	0	0.12	5.37e-21	0.615	0.01	8.47239e-25	0	0.105	1.69554e-16	0
sce.142	0	8.28714e-115	0	0.01	1.55192e-22	0	0	1.50778e-21	0	0.015	3.93284e-20	0	0	2.04009e-123	0	0.04	6.89367e-22	0	0	2.70019e-21	0	0.025	1.1174e-20	0	0	5.11367e-138	0	0.06	3.08606e-22	0	0.005	1.45907e-20	0	0.015	1.02706e-21	0
sce.143	0	3.04638e-117	0	0.895	1.18733e-18	0.99	0	1.67142e-29	0	0	6.50117e-23	0	0	1.52543e-110	0	0.745	8.8189e-19	0.985	0	7.22757e-29	0	0	1.5249e-23	0	0	8.90712e-109	0	0.57	6.77271e-19	0.94	0	8.40003e-29	0	0	1.16124e-27	0
sce.144 - 180	0	8.06802e-102	0	0.18	9.09969e-21	0	0	1.62953e-24	0	0.265	3.90257e-16	0.435	0	8.24763e-96	0	0.18	1.07431e-20	0.665	0	3.10949e-25	0	0.21	2.03607e-16	0.48	0	3.47238e-85	0	0.12	1.21452e-20	0.74	0	1.9344e-23	0	0.105	7.63268e-17	0.345
sce.145	0	8.56001e-91	0	0.33	1.7687e-20	0.8	0	1.02151e-27	0	0.255	4.94627e-16	0	0	1.19815e-82	0	0.24	1.1337e-20	0.75	0	2.12256e-27	0	0.185	3.35867e-16	0.42	0	1.54199e-84	0	0.29	7.48524e-21	0.755	0	6.37921e-26	0	0.15	1.51574e-16	0.295
sce.146	0	4.62874e-89	0	0.065	4.5871e-24	0	0	4.3469e-25	0	0	3.72296e-21	0	0	9.26954e-95	0	0.06	3.50064e-24	0	0	2.35829e-24	0	0.005	8.11883e-22	0	0	8.53574e-96	0	0.09	2.58032e-24	0.36	0	7.63017e-24	0	0	4.80808e-23	0
sce.147	0	2.74446e-71	0	0.055	8.6212e-26	0.745	0	1.08338e-26	0	0.015	1.77817e-22	0	0	6.07998e-79	0	0.025	6.92684e-26	0.675	0	3.66749e-26	0	0.01	3.64848e-23	0	0	2.58651e-90	0	0.04	1.67214e-26	0.545	0	3.99654e-26	0	0	2.72133e-25	0
sce.148	0	1.65557e-112	0	0.1	7.25003e-23	0.48	0	7.52534e-22	0	0.055	2.62926e-20	0	0	3.9038e-98	0	0.12	4.08803e-23	0.63	0	5.33849e-22	0	0.02	4.84856e-21	0	0	3.22316e-99	0	0.08	1.2571e-23	0.455	0.005	1.92895e-20	0	0.01	3.85688e-22	0
sce.149	0	3.52869e-89	0	0.065	4.61204e-22	0.74	0	1.76422e-30	0	0.195	3.5783e-16	0	0	5.02631e-86	0	0.085	4.56235e-22	0.72	0	2.68673e-29	0	0.165	1.89329e-16	0	0	6.17467e-87	0	0.11	4.59548e-22	0.675	0	4.16743e-31	0	0.125	6.75578e-17	0
sce.150	0	1.03375e-82	0	0.065	8.045e-22	0	0	3.58819e-24	0	0.31	7.24734e-16	0.59	0	1.21528e-79	0	0.135	1.51517e-21	0.58	0	3.99282e-24	0	0.235	3.92333e-16	0.585	0	4.88698e-82	0	0.155	1.58103e-21	0.645	0	2.56719e-23	0	0.16	1.28817e-16	0.43
sce.182	0	0	0	0.09	6.82005e-18	0.85	0	5.77208e-221	0	0	1.23745e-85	0	0	0	0	0.05	6.29309e-18	0.76	0	1.20967e-198	0	0	1.42218e-92	0	0	0	0	0.145	9.2926e-18	0.74	0	5.45238e-178	0	0	7.2678e-101	0
sce.183	0	5.39157e-284	0	0.09	2.36023e-18	0.76	0	7.79382e-206	0	0	2.65425e-51	0	0	5.99862e-264	0	0.13	2.72189e-18	0.83	0	1.42962e-174	0	0	7.77183e-54	0	0	1.76213e-274	0	0.235	4.37991e-18	0.73	0	4.52825e-155	0	0	1.99417e-58	0
sce.184	0	0	0	0	4.26157e-26	0	0	3.521e-193	0	0	8.66014e-64	0	0	0	0	0	2.56408e-26	0	0	2.25137e-188	0	0	9.79843e-65	0	0	0	0	0	3.69585e-25	0	0	4.43012e-170	0	0	9.89458e-72	0
sce.185	0	1.70229e-279	0	0	2.21797e-23	0	0	3.07006e-194	0	0	2.03549e-46	0	0	2.1601e-273	0	0	9.11384e-24	0	0	1.77946e-168	0	0	2.90709e-49	0	0	1.46058e-276	0	0	4.01972e-24	0	0	6.59839e-163	0	0	1.4647e-55	0
sce.186	0	8.11173e-264	0	0	1.29556e-22	0	0	3.96579e-180	0	0	4.85883e-45	0	0	2.13905e-248	0	0	5.22929e-23	0	0	5.61586e-159	0	0	4.85695e-46	0	0	2.11443e-259	0	0	1.37469e-23	0	0	1.97038e-150	0	0	1.431e-47	0
sce.187	0	4.94506e-221	0	0.08	3.02487e-21	0.91	0	1.68032e-87	0	0	1.46315e-60	0	0	8.57869e-203	0	0.095	3.68479e-21	0.885	0	3.2839e-85	0	0	2.14758e-62	0	0	2.56141e-194	0	0.13	9.7241e-21	0.795	0	8.42301e-83	0	0	6.97585e-62	0
sce.188	0	4.76773e-158	0	0.06	8.55297e-21	0.655	0	1.16776e-81	0	0	9.81348e-62	0	0	9.55443e-163	0	0.105	1.79022e-20	0.655	0	6.03148e-78	0	0	6.27237e-57	0	0	1.32319e-168	0	0.155	1.82231e-20	0.685	0	1.81176e-75	0	0	8.45009e-64	0
sce.189	0	5.42026e-160	0	0.035	2.75804e-21	0	0	1.1345e-72	0	0	6.74449e-59	0	0	2.30225e-144	0	0.07	7.30383e-21	0.505	0	4.46077e-70	0	0	4.18137e-56	0	0	3.47295e-151	0	0.14	9.27844e-21	0.39	0	1.51463e-66	0	0	2.71149e-57	0
sce.190	0	0	0	0.005	1.69007e-21	0.56	0	1.57498e-279	0	0	6.3851e-116	0	0	0	0	0.005	1.93211e-21	0.61	0	1.78097e-242	0	0	5.00004e-114	0	0	0	0	0.01	2.54857e-21	0.465	0	1.86609e-244	0	0	1.45582e-121	0
sce.191	0	4.99822e-273	0	0.02	1.03064e-20	0.565	0	6.5723e-217	0	0	5.88734e-83	0	0	4.9369e-259	0	0.06	1.36583e-20	0.59	0	7.86403e-182	0	0	3.04488e-84	0	0	1.25545e-265	0	0.05	1.3435e-20	0.6	0	8.16932e-179	0	0	6.50955e-90	0
sce.192	0	1.80939e-218	0	0.03	1.07702e-20	0.555	0	1.42316e-160	0	0	2.43713e-75	0	0	1.43034e-231	0	0.035	7.11527e-21	0.58	0	1.05937e-147	0	0	9.49309e-78	0	0	1.41785e-231	0	0.03	7.05125e-21	0.455	0	1.64746e-149	0	0	5.64945e-84	0
sce.193	0	6.25378e-113	0	0	2.53121e-23	0	0	2.1988e-50	0	0	1.10139e-23	0	0	4.17266e-104	0	0.005	3.81516e-23	0.37	0	2.5932e-46	0	0	3.01222e-24	0	0	2.43767e-101	0	0.025	1.99394e-22	0.52	0	2.85376e-41	0	0.005	4.47996e-25	0
sce.194	0	3.34509e-112	0	0	3.83472e-27	0.62	0	6.07855e-54	0	0	2.27011e-21	0	0	4.7085e-101	0	0	6.80782e-27	0.66	0	5.46681e-48	0	0	1.43587e-22	0	0	1.60785e-98	0	0	3.3978e-27	0.705	0	9.73937e-45	0	0	1.26727e-23	0
sce.195	0	2.0633e-109	0	0	9.32863e-26	0.46	0	1.71189e-50	0	0.005	5.50891e-20	0	0	1.6635e-101	0	0	1.95428e-24	0.56	0	1.83669e-44	0	0.01	3.26722e-21	0	0	7.70877e-95	0	0.01	7.75555e-25	0.54	0	8.2255e-41	0	0.005	7.81503e-24	0
sce.196	0	3.94453e-102	0	0	3.41337e-24	0	0	3.15485e-50	0	0	5.68057e-24	0	0	2.38657e-96	0	0	9.49957e-24	0.595	0	2.60656e-47	0	0	2.18333e-24	0	0	3.33681e-98	0	0	9.52545e-25	0.595	0	9.89467e-41	0	0	6.60567e-24	0
sce.197	0	0	0	0	1.80572e-298	0	0	8.84985e-21	0	0	9.6317e-187	0	0	1.09559e-102	0	0	0	0	0.01	1.18878e-20	0	0	7.46593e-157	0	0	5.65641e-116	0	0	0	0	0.015	2.60198e-21	0	0	4.89131e-151	0
sce.198	0	9.97528e-276	0	0	5.82762e-279	0	0	2.30104e-23	0	0	7.82183e-164	0	0	2.07425e-48	0	0	2.06233e-287	0	0.005	3.90828e-23	0	0	2.7275e-147	0	0	1.03662e-51	0	0	1.25437e-301	0	0.015	6.74453e-23	0	0	6.21945e-144	0
sce.199	0	9.88687e-278	0	0	4.56884e-267	0	0.025	2.70475e-20	0.625	0	5.04535e-147	0	0	2.10504e-56	0	0	1.91291e-260	0	0.07	3.04757e-20	0.485	0	1.00524e-136	0	0	5.52089e-62	0	0	2.26482e-281	0	0.075	5.86121e-20	0.5	0	1.76025e-135	0
sce.200	0	3.80044e-250	0	0	2.41601e-239	0	0.01	5.70749e-22	0.51	0	1.9831e-150	0	0	5.46484e-40	0	0	1.83305e-251	0	0	2.17547e-22	0.425	0	3.31742e-139	0	0	8.11652e-42	0	0	1.11166e-272	0	0.02	5.33167e-22	0.335	0	3.03846e-132	0
sce.201	0	2.66842e-179	0	0	1.8159e-179	0	0.1	2.56877e-20	0.79	0	4.8347e-57	0	0	4.78469e-43	0	0	2.30159e-182	0	0.135	4.02004e-20	0.685	0	1.51672e-58	0	0	7.80178e-46	0	0	2.00461e-194	0	0.175	2.50107e-20	0.625	0	7.22945e-60	0
sce.202	0	6.99864e-183	0	0.045	1.49668e-21	0.8	0	2.34874e-84	0	0	8.91329e-60	0	0	1.47532e-177	0	0.165	4.07017e-21	0.78	0	5.04834e-78	0	0	1.63002e-66	0	0	1.86665e-189	0	0.125	5.68561e-21	0.68	0	5.95642e-80	0	0	2.2561e-71	0
sce.203	0	2.80798e-176	0	0.08	1.57167e-21	0.4	0	9.36438e-83	0	0	1.51356e-58	0	0	4.59745e-174	0	0.12	2.01877e-21	0.45	0	3.06384e-81	0	0	1.09802e-63	0	0	1.51255e-184	0	0.135	2.17265e-21	0.485	0	8.47188e-84	0	0	1.85672e-68	0
sce.204	0	1.37474e-171	0	0.015	4.92111e-23	0.695	0	1.17838e-80	0	0	1.02103e-63	0	0	3.07994e-174	0	0.035	5.86796e-23	0.74	0	3.22651e-82	0	0	2.02203e-68	0	0	4.12508e-193	0	0.045	4.55767e-23	0.605	0	1.69276e-86	0	0	1.18493e-70	0
sce.205	0	0	0	0	2.71976e-296	0	0.04	4.16664e-21	0.795	0	8.31421e-207	0	0	4.08765e-99	0	0	0	0	0.025	4.01872e-21	0.685	0	3.17916e-193	0	0	1.90403e-113	0	0	0	0	0.06	4.03146e-21	0.645	0	3.68787e-196	0
sce.206	0	9.92629e-249	0	0	2.2192e-259	0	0.035	1.01934e-20	0.69	0	3.23292e-181	0	0	2.90811e-91	0	0	8.861e-274	0	0.075	2.43465e-20	0.715	0	1.31872e-180	0	0	1.74016e-91	0	0	4.00099e-291	0	0.055	3.28988e-20	0.62	0	1.24624e-192	0
sce.207	0	1.01463e-246	0	0	3.65748e-238	0	0.075	2.98298e-20	0.755	0	1.9099e-160	0	0	1.4086e-77	0	0	1.10173e-251	0	0.115	4.54981e-20	0.67	0	3.89205e-164	0	0	5.63076e-81	0	0	1.21176e-270	0	0.1	3.61147e-20	0.64	0	1.38641e-178	0
sce.208	0	7.93167e-247	0	0	3.5153e-236	0	0.01	2.07463e-21	0.845	0	8.53753e-163	0	0	8.27538e-85	0	0	4.62349e-257	0	0.015	3.39371e-21	0.735	0	1.64164e-164	0	0	4.38837e-86	0	0	5.606e-274	0	0.05	3.73423e-21	0.695	0	8.69763e-178	0
