## Supplementary material for "The antique genetic plight of the Mediterranean monk seal (*Monachus monachus*)": Table S10

### Sheet: Sheet1
	nr=500			nr=1000			nr=2500			nr=5000
	Selected stats with entropy sce.135 results
dataSet	marginalDensityPValue	marginalDensity	TukeydepthPValue	marginalDensityPValue	marginalDensity	TukeydepthPValue	marginalDensityPValue	marginalDensity	TukeydepthPValue	marginalDensityPValue	marginalDensity	TukeydepthPValue
sce.130	0	0.124117	0.915	0.03	0.203251	0.9	0.035	0.0606229	0.81	0.02	0.829337	0.585
sce.131	0.02	0.000901502	0.815	0.01	0.000555323	0.74	0.05	0.00100337	0.745	0.035	0.0365051	0.645
sce.132	0.02	0.0593488	0.795	0.045	0.191015	0.805	0.045	0.0345139	0.755	0.04	0.11943	0.66
sce.133	0.01	0.0140444	0.965	0.04	0.00326622	0.935	0.04	0.00336255	0.76	0.06	0.0960847	0.655
sce.134	0.02	0.0121402	0.82	0.04	0.0330953	0.765	0.045	0.00709958	0.705	0.04	0.150016	0.64
sce.135 - 181	0.035	2.19584	0.765	0.095	14.2484	0.695	0.095	2.68209	0.575	0.08	0.238412	0.53
sce.136	0.1	3.12972	0.565	0.11	1.56284	0.52	0.105	0.119535	0.445	0.085	0.0114405	0.355
sce.137	0.01	1.08449e-07	0.52	0.005	4.68064e-06	0.63	0.025	0.000151557	0.485	0.035	0.000476445	0.46
sce.138	0.02	1.8034e-08	0	0.02	4.19936e-05	0	0.035	0.000183317	0.51	0.035	0.000188772	0.42
sce.139	0.01	2.17664e-05	0.89	0.035	0.000525672	0.82	0.06	0.0343087	0.73	0.045	1.54543	0.69
sce.140	0.025	0.0166462	0.845	0.03	0.210955	0.84	0.04	0.586774	0.84	0.07	2.04479	0.73
sce.141	0.01	0.00255847	0.565	0.01	0.000525257	0.515	0.025	0.00132988	0.45	0.035	0.00833546	0.515
sce.142	0.02	0.990945	0	0.025	2.03156	0.675	0.04	85.3517	0.695	0.13	84.4328	0.61
sce.143	0.04	2.01003	0.55	0.095	4.06747	0.5	0.075	0.908626	0.37	0.07	0.0349958	0.37
sce.144 - 180	0.04	1.30988	0.78	0.045	2.80826	0.78	0.035	10.8235	0.72	0.05	11.2615	0.71
sce.145	0.015	4.98865e-06	0.83	0.025	0.000567271	0.835	0.045	0.0223625	0.705	0.05	0.976297	0.645
sce.146	0.035	0.00460283	0.57	0.055	0.44048	0.575	0.105	6.14722	0.505	0.065	2.25863	0.355
sce.147	0.08	0.279409	0	0.095	0.159863	0.28	0.095	0.287535	0.205	0.055	0.0608962	0.145
sce.148	0.01	0.500483	0.66	0.04	2.20597	0.62	0.05	0.646481	0.41	0.105	1.3052	0.375
sce.149	0.015	0.000412123	0	0.025	0.00131503	0.455	0.02	0.000238244	0.535	0.03	0.00028616	0.41
sce.150	0.01	0.000306121	0.845	0.03	0.00164637	0.79	0.04	0.0865364	0.77	0.055	0.549966	0.59
sce.182	0	1.19867e-265	0	0	1.52896e-238	0	0	8.52912e-228	0	0	9.76547e-223	0
sce.183	0	1.07889e-200	0	0	9.7988e-202	0	0	9.61622e-190	0	0	2.14516e-185	0
sce.184	0	2.38515e-227	0	0	2.15174e-207	0	0	8.51014e-193	0	0	3.09396e-185	0
sce.185	0	1.293e-176	0	0	3.00676e-164	0	0	8.38345e-153	0	0	5.96291e-144	0
sce.186	0	1.66869e-165	0	0	3.47703e-152	0	0	9.31308e-145	0	0	8.11039e-138	0
sce.187	0	1.81698e-60	0	0	3.1682e-55	0	0	1.98911e-52	0	0	5.58756e-56	0
sce.188	0	2.8797e-41	0	0	2.11343e-34	0	0	1.04656e-34	0	0	5.92071e-38	0
sce.189	0	5.73085e-40	0	0	3.0192e-33	0	0	1.54474e-31	0	0	4.15308e-34	0
sce.190	0	7.91484e-277	0	0	7.2706e-270	0	0	6.70977e-261	0	0	1.05828e-248	0
sce.191	0	7.02804e-178	0	0	6.6874e-175	0	0	2.28089e-169	0	0	1.36684e-170	0
sce.192	0	8.12176e-192	0	0	1.38351e-173	0	0	3.30016e-160	0	0	1.3267e-148	0
sce.193	0	4.98251e-32	0	0	8.04426e-30	0	0	1.04636e-25	0	0	3.17013e-17	0
sce.194	0	2.75918e-46	0	0	9.5184e-37	0	0	5.47374e-30	0	0	1.84211e-21	0
sce.195	0	2.67663e-25	0	0	1.11414e-24	0	0	9.01109e-22	0	0	6.25256e-16	0
sce.196	0	1.35568e-35	0	0	1.28583e-33	0	0	1.22355e-27	0	0	2.24752e-19	0
sce.197	0	1.31705e-205	0	0	1.22674e-171	0	0	1.00601e-153	0	0	5.8057e-145	0
sce.198	0	2.00232e-168	0	0	8.20006e-153	0	0	1.33459e-139	0	0	3.24639e-135	0
sce.199	0	6.29007e-183	0	0	4.68369e-148	0	0	1.98439e-141	0	0	3.92304e-135	0
sce.200	0	1.91825e-152	0	0	1.05401e-137	0	0	1.97729e-134	0	0	1.70829e-138	0
sce.201	0	1.02733e-35	0	0	1.24645e-28	0	0	1.00896e-22	0	0	1.73951e-23	0
sce.202	0	5.93816e-46	0	0	1.13501e-39	0	0	2.02997e-39	0	0	6.27601e-44	0
sce.203	0	3.25455e-55	0	0	1.34305e-49	0	0	1.20363e-47	0	0	7.90576e-50	0
sce.204	0	9.18358e-68	0	0	1.27847e-58	0	0	4.26183e-57	0	0	1.15845e-60	0
sce.205	0	6.62117e-223	0	0	1.27145e-213	0	0	1.63613e-192	0	0	9.8165e-187	0
sce.206	0	9.66803e-181	0	0	5.16756e-171	0	0	8.66926e-168	0	0	1.05479e-164	0
sce.207	0	2.82471e-161	0	0	5.80798e-155	0	0	5.12919e-164	0	0	3.0826e-166	0
sce.208	0	2.45084e-177	0	0	1.19913e-180	0	0	7.05837e-183	0	0	5.09119e-180	0
