## Supplementary material for "The antique genetic plight of the Mediterranean monk seal (*Monachus monachus*)": Table S11

### Sheet: Sheet1
		M180										M181
		LOG10					Natural scale					LOG10					Natural scale
		Mean	Median	Mode	CI-05	CI-95	Mean	Median	Mode	CI-05	CI-95	Mean	Median	Mode	CI-05	CI-95	Mean	Median	Mode	CI-05	CI-95
N0	W-Sahara	1.82655	1.81394	1.82828	1.40082	2.39781	67.0734	65.1538	67.3411	25.1663	249.925	2.03388	2.09292	2.15151	1.52219	2.49069	108.114	123.857	141.746	33.2805	309.521
	Madeira	1.11546	1.08422	1.0404	1.00486	1.54568	13.0455	12.14	10.9749	10.1125	35.1301	1.18055	1.11856	1.06061	1.00831	1.72141	15.1548	13.1389	11.4977	10.1932	52.6514
	Western-Med	1.76546	1.86303	1.92929	1.09306	2.67221	58.272	72.9508	84.9748	12.3897	470.121	2.22085	2.19844	2.57576	1.48684	2.75298	166.284	157.921	376.496	30.6789	566.213
	Central-Med	1.46191	1.32904	1.10101	1.02984	2.41965	28.9674	21.3324	12.6186	10.7112	262.815	2.05716	2.16965	2.21212	1.29738	2.53247	114.067	147.792	162.975	19.8326	340.777
	East-Med	2.21486	2.19727	2.17172	1.40359	2.80832	164.006	157.496	148.498	25.3274	643.161	2.44652	2.38163	2.35354	1.89922	2.95476	279.589	240.785	225.704	79.2903	901.073
N1	W-Sahara	3.18272	3.13816	3.11111	2.05463	3.92658	1523.07	1374.55	1291.55	113.404	8444.62	3.427	3.29852	3.23232	2.51083	3.9662	2673.01	1988.47	1707.34	324.213	9251.24
	Madeira	2.53772	2.49108	2.50505	2.02717	3.67029	344.921	309.799	319.926	106.456	4680.48	3.0126	2.67816	2.58586	2.15217	3.97962	1029.44	476.607	385.354	141.961	9541.57
	Western-Med	3.15008	3.3059	3.69695	2.25203	3.88871	1412.8	2022.55	4976.8	178.661	7739.45	3.6159	3.64831	3.59596	2.69124	3.96282	4129.52	4449.49	3944.21	491.179	9179.52
	Central-Med	3.31016	3.54011	3.75756	2.19412	3.89852	2042.49	3468.25	5722.16	156.358	7916.26	3.507	3.5459	3.49494	2.36477	3.88431	3213.66	3514.8	3125.65	231.617	7661.43
	East-Med	3.09914	3.09489	3.0303	2.06708	3.88671	1256.43	1244.2	1072.26	116.702	7703.89	2.86231	2.80684	2.80808	2.26299	3.82742	728.299	640.973	642.806	183.227	6720.78
	All other populations	4.40706	4.63629	4.68182	2.75931	5.19638	25530.5	43280.3	48064	574.526	157174	4.56997	4.8758	5.01514	2.95392	5.3281	37151	75127.7	103548	899.332	212863
N2	All populations	5.31983	5.44749	5.55152	4.6294	5.59214	208848	280214	356057	42599.1	390967
T1		1.83353	1.91748	2.00303	1.07544	2.08514	681.601	826.951	1007	118.971	1216.58	2.31558	2.33664	2.37374	1.90532	2.66457	2068.14	2170.9	2364.5	804.118	4619.23
T2		2.74123	2.63438	2.30091	2.16407	3.76729	5510.99	4309.03	1999.45	1459.05	58518.1
NM0		0.772555	0.668382	0.585869	0.016314	1.72422	5.92318	4.65996	3.85362	1.03828	52.9932	1.03795	1.04182	1.07071	0.744272	1.31459	10.9131	11.0108	11.7682	5.54973	20.6343
NM1		-0.766157	-0.741391	-0.636349	-1.87199	0.912031	0.171334	0.181388	0.231021	0.013428	8.16641	-1.46874	-1.47241	-1.39392	-1.96455	-0.769052	0.0339829	0.0336969	0.040372	0.0108505	0.170195
NM2		-0.667825	-0.696039	-0.686861	-1.80851	1.11434	0.21487	0.201354	0.205655	0.0155414	13.0119
Note: Number cited in the text are highlited in red bold.
